# A multi-platform reference for somatic structural variation detection

**DOI:** 10.1101/2020.10.15.340497

**Authors:** Jose Espejo Valle-Inclan, Nicolle J.M. Besselink, Ewart de Bruijn, Daniel L. Cameron, Jana Ebler, Joachim Kutzera, Stef van Lieshout, Tobias Marschall, Marcel Nelen, Andy Wing Chun Pang, Peter Priestley, Ivo Renkens, Margaretha G.M. Roemer, Markus J. van Roosmalen, Aaron M. Wenger, Bauke Ylstra, Remond J.A. Fijneman, Wigard P. Kloosterman, Edwin Cuppen

**Affiliations:** Center for Molecular Medicine and Oncode Institute, UMC Utrecht, The Netherlands; Hartwig Medical Foundation, Amsterdam, The Netherlands; Bioinformatics Division, Walter and Eliza Hall Institute of Medical Research, Melbourne, Australia; Institute for Medical Biometry and Bioinformatics, Medical Faculty, Heinrich Heine University Düsseldorf, Germany; Department of Human Genetics, Radboud UMC, Nijmegen, The Netherlands; Bionano Genomics, San Diego, California, USA; Department of Pathology, Amsterdam UMC, Vrije Universiteit Amsterdam, Cancer Center Amsterdam, The Netherlands; Pacific Biosciences, Menlo Park, California, USA; Department of Pathology, Netherlands Cancer Institute, Amsterdam, The Netherlands

**Author notes:** **Correspondence:** /.

## Abstract

Accurate detection of somatic structural variation (SV) in cancer genomes remains a challenging problem. This is in part due to the lack of high-quality gold standard datasets that enable the benchmarking of experimental approaches and bioinformatic analysis pipelines for comprehensive somatic SV detection. Here, we approached this challenge by genome-wide somatic SV analysis of the paired melanoma and normal lymphoblastoid COLO829 cell lines using four different technologies: Illumina HiSeq, Oxford Nanopore, Pacific Biosciences and 10x Genomics. Based on the evidence from multiple technologies combined with extensive experimental validation, including Bionano optical mapping data and targeted detection of candidate breakpoint junctions, we compiled a comprehensive set of true somatic SVs, comprising all SV types. We demonstrate the utility of this resource by determining the SV detection performance of each technology as a function of tumor purity and sequence depth, highlighting the importance of assessing these parameters in cancer genomics projects and data analysis tool evaluation. The reference truth somatic SV dataset as well as the underlying raw multi-platform sequencing data are freely available and are an important resource for community somatic benchmarking efforts.
