## Supplemental Table 1 for "A multi-platform reference for somatic structural variation detection"

### Sheet: Sheet1
Technology	Sample	Raw data (Gbp)	Mean read length (bp)	Mean depth
Oxford Nanopore	T	196.09	12661	62.7
	BL	143.82	9034	45
PacBio	T	147	19704	43
	BL	155	18152	44
Illumina	T	372.707	541	97
	BL	132.111	526	36.2
10x Genomics	T	129.71	24164	31.6
	BL	131.92	16668	29.9
Bionano	T	1598.08	94349	218
	BL	1471.53	101458	220
