## Supplemental Table 2 for "A multi-platform reference for somatic structural variation detection"

### Sheet: Sheet1
svid	chr1	pos1	chr2	pos2	svtype	decision	ori	svlen	illumina	pacbio	tenx	nanopore	pcr	capture	bionano	decision_somatic	original_set
call_2828	1	7175601	1	7175700	DEL	Germline	+-	99	0	0	1	1	0	0	0	0	multiplesupport.notvalidated
call_278	1	19386837	1	19386918	DEL	Germline	+-	107	0	0	1	1	0	0	0	0	multiplesupport.notvalidated
pbsv.INS.570	1	21039231	1	21039326	INS	False positive	+-	95	0	1	1	1	0	0	0	0	multiplesupport.notvalidated
gridss8_1466o	1	87337011	10	36119127	BND	Somatic	++	0	1	0	0	0	1	1	0	1	onesupport.validated
call_1639_1	1	87337016	10	33386397	BND	False positive	++	0	0	0	1	1	1	0	1	0	multiplesupport.validated
1485313	1	90944864	1	90944896	INV3	Germline	++	46	0	0	0	1	0	1	0	0	onesupport.validated
call_4344	1	91924951	1	91925023	DEL	False positive	+-	71	0	0	1	1	0	0	0	0	multiplesupport.notvalidated
1077	1	118516186	1	118516222	DEL	Somatic	+-	36	1	1	0	1	1	1	0	1	multiplesupport.validated
1173	1	146342836	1	146342867	DEL	Germline	+-	31	0	0	0	1	0	1	0	0	onesupport.validated
pbsv.DEL.1940	1	147557853	1	147557963	DEL	False positive	+-	75	0	1	0	1	0	0	0	0	multiplesupport.notvalidated
5270279	1	182263191	1	182263221	INS	False positive	+-	30	0	0	0	1	0	1	0	0	onesupport.validated
1512	1	187825187	1	187825222	INS	False positive	+-	35	0	0	0	1	0	1	0	0	onesupport.validated
1690	1	207981232	1	208014822	DEL	Somatic	+-	22418	1	0	1	1	1	1	0	1	multiplesupport.validated
call_4367	1	214610144	1	214610185	DEL	Germline	+-	41	0	0	1	0	0	1	0	0	onesupport.validated
pbsv.BND.1576	1	224646607	1	224800117	INV3	Somatic	++	153497	1	1	1	1	1	1	1	1	multiplesupport.validated
1857	1	224782795	1	224786016	DEL	Somatic	+-	3231	1	0	0	1	0	0	1	1	multiplesupport.validated
call_780	2	1526017	2	1526138	DEL	Germline	+-	129	0	0	1	1	0	0	0	0	multiplesupport.notvalidated
pbsv.INS.19486	2	4316447	2	4316480	INS	False positive	+-	33	0	1	0	1	0	0	0	0	multiplesupport.notvalidated
call_2131	2	23588125	2	23588173	DEL	Germline	+-	48	0	0	1	0	0	1	0	0	onesupport.validated
3370083	2	23943369	2	23943400	INV3	Germline	++	31	0	0	0	1	0	1	0	0	onesupport.validated
call_2050	2	44783587	2	44783908	DEL	Germline	+-	321	0	0	1	0	0	1	0	0	onesupport.validated
call_3188	2	44815724	2	44815772	DEL	False positive	+-	44	0	0	1	1	0	0	0	0	multiplesupport.notvalidated
call_373	2	52825752	2	52825825	DEL	Germline	+-	73	0	0	1	0	0	1	0	0	onesupport.validated
call_1815	2	53898832	2	53899030	DEL	Germline	+-	198	0	0	1	0	0	1	0	0	onesupport.validated
pbsv.DEL.21042	2	123992502	2	123992598	DEL	False positive	+-	99	0	1	0	1	0	0	0	0	multiplesupport.notvalidated
call_761	2	133115535	2	133115802	DEL	Germline	+-	267	0	0	1	0	1	0	0	0	onesupport.validated
call_2588	2	137648031	2	137648074	DEL	False positive	+-	44	0	0	1	1	0	0	0	0	multiplesupport.notvalidated
call_2535	2	139987623	2	139987683	DEL	False positive	+-	60	0	0	1	0	0	1	0	0	onesupport.validated
call_1487	2	167048166	2	167048233	DEL	Germline	+-	67	0	0	1	0	0	1	0	0	onesupport.validated
4185	2	200474153	2	200474191	DEL	Germline	+-	36	0	0	0	1	1	0	0	0	onesupport.validated
3657196	2	209986182	2	209986217	INV3	False positive	++	35	0	0	0	1	0	1	0	0	onesupport.validated
call_2809	2	239306762	2	239306858	DEL	False positive	+-	109	0	0	1	1	0	0	0	0	multiplesupport.notvalidated
pbsv.INS.25813	3	20342682	3	20342838	INS	False positive	+-	156	0	1	0	1	0	0	0	0	multiplesupport.notvalidated
gridss51_17913h	3	24565106	3	24566180	INV3	Somatic	++	3	1	0	0	0	1	1	0	1	onesupport.validated
5407735	3	24565108	3	24566181	INV3	Duplicated	++	538	1	0	0	1	1	1	0	1	multiplesupport.validated
gridss51_11556o	3	25400602	12	72666892	BND	Somatic	++	0	1	0	0	0	0	1	0	1	onesupport.validated
gridss51_11561o	3	25401059	10	60477224	BND	Somatic	++	0	1	0	0	0	1	1	0	1	onesupport.validated
5587378	3	25401079	10	60477246	BND	Duplicated	++	0	1	0	0	1	0	0	0	1	multiplesupport.notvalidated
32096	3	26431903	6	26194044	BND	Somatic	--	0	1	0	0	1	1	1	0	1	multiplesupport.notvalidated
4947	3	26663922	3	26664500	INV3	Somatic	++	290	1	0	0	1	0	1	0	1	multiplesupport.validated
5299	3	60132755	3	60204542	DEL	Somatic	+-	71788	1	1	0	1	1	0	1	1	multiplesupport.validated
pbsv.BND.1594	3	60872121	3	61013213	INV3	Somatic	++	94054	1	1	1	0	1	1	0	1	multiplesupport.validated
5492	3	75794438	3	75794534	DEL	Germline	+-	96	0	0	0	1	0	1	0	0	onesupport.validated
call_3397	3	98555916	3	98555965	DEL	False positive	+-	49	0	0	1	0	0	1	0	0	onesupport.validated
call_1444	3	102527331	3	102527488	DEL	False positive	+-	107	0	0	1	1	0	0	0	0	multiplesupport.notvalidated
call_1120	3	148308522	3	148308626	DEL	False positive	+-	69	0	0	1	1	0	0	0	0	multiplesupport.notvalidated
pbsv.INS.27528	3	175899595	3	175899671	INS	False positive	+-	76	0	1	0	1	0	0	0	0	multiplesupport.notvalidated
gridss67_17306o	3	186442175	3	186513634	INV3	Somatic	++	2	1	0	0	0	1	1	0	1	onesupport.validated
6808	3	196067727	3	196067759	DEL	False positive	+-	32	0	0	0	1	0	1	0	0	onesupport.validated
7486	4	61845365	4	61845420	INS	False positive	+-	55	0	0	0	1	0	1	0	0	onesupport.validated
call_2722	4	64715572	4	64715617	DEL	False positive	+-	69	0	0	1	1	0	0	0	0	multiplesupport.notvalidated
2749957	4	66211961	4	66212016	INS	Somatic	+-	55	1	1	0	1	1	1	0	1	multiplesupport.validated
2762324	4	187996331	4	187996373	INS	Somatic	+-	42	1	1	0	1	0	1	0	1	multiplesupport.notvalidated
8995	4	190896262	4	190896311	INS	False positive	+-	49	0	0	0	1	1	0	0	0	onesupport.validated
7611	5	6027441	5	6027473	INV3	Germline	++	32	0	0	0	1	0	1	0	0	onesupport.validated
pbsv.BND.1596	5	28787993	5	28963099	INV3	Somatic	++	175119	1	1	1	1	1	1	1	1	multiplesupport.validated
call_2683	5	177239688	5	177239731	DEL	False positive	+-	109	0	1	1	0	0	0	0	0	multiplesupport.notvalidated
10163	5	178973289	5	178973322	DEL	Somatic	+-	23	1	1	0	1	0	1	0	1	multiplesupport.validated
10210	6	440731	6	440762	DEL	False positive	+-	32	0	0	0	1	0	1	0	0	onesupport.validated
call_873	6	16265815	6	16265912	DEL	Germline	+-	97	0	0	1	0	0	1	0	0	onesupport.validated
gridss108_2301o	6	26194117	6	26194406	INV3	Somatic	++	289	1	0	0	0	0	1	0	1	onesupport.validated
call_2819	6	32459931	6	32460764	DEL	Germline	+-	833	0	0	1	0	0	1	0	0	onesupport.validated
call_2651	6	32614958	6	32615258	DEL	Germline	+-	305	0	0	1	1	0	0	0	0	multiplesupport.notvalidated
call_1701	6	38889798	6	38889849	DEL	Germline	+-	51	0	0	1	0	0	1	0	0	onesupport.validated
call_1744	6	73651049	6	73651100	DEL	False positive	+-	104	0	0	1	1	0	0	0	0	multiplesupport.notvalidated
call_1447	6	88992905	6	88992953	DEL	Germline	+-	48	0	0	1	1	0	0	0	0	multiplesupport.notvalidated
call_426	6	104188329	6	104188393	DEL	Germline	+-	64	0	0	1	0	0	1	0	0	onesupport.validated
gridss120_14148o	6	138774059	15	23717166	BND	Somatic	++	0	1	0	0	0	1	1	0	1	onesupport.validated
gridss120_331o	6	138774181	15	23712617	BND	Duplicated	++	0	1	0	0	0	1	1	0	1	onesupport.validated
gridss120_331h	6	138774182	15	23712618	BND	Somatic	++	0	1	0	0	0	1	1	0	1	onesupport.validated
call_2776	6	157468350	6	157468413	DEL	False positive	+-	319	0	0	1	1	0	0	0	0	multiplesupport.notvalidated
call_3228	6	157699920	6	157703232	DEL	Germline	+-	3352	0	0	1	1	0	0	0	0	multiplesupport.notvalidated
call_2085	6	169663200	6	169663256	DEL	False positive	+-	56	0	0	1	1	0	0	0	0	multiplesupport.notvalidated
4770699	6	170498819	6	170500432	INS	False positive	+-	1613	0	0	0	1	0	1	0	0	onesupport.validated
call_2509	6	170686760	6	170687002	DEL	False positive	+-	304	0	0	1	1	0	0	0	0	multiplesupport.notvalidated
13032	7	52440354	7	52440387	DEL	Somatic	+-	23	1	1	0	1	1	1	0	1	multiplesupport.validated
pbsv.DEL.36855	7	57471576	7	57496108	DEL	Somatic	+-	18398	1	1	1	1	1	1	1	1	multiplesupport.validated
pbsv.INS.36891	7	61970232	7	61970574	INS	False positive	+-	342	0	1	0	0	1	0	0	0	onesupport.validated
call_1335	7	64687582	7	64687675	DEL	False positive	+-	89	0	0	1	1	0	0	0	0	multiplesupport.notvalidated
call_3318	7	65589717	7	65591965	DEL	Germline	+-	2248	0	0	1	0	0	1	0	0	onesupport.validated
pbsv.BND.1598	7	77981826	7	78082257	INV3	Somatic	++	100407	1	1	1	1	1	1	1	1	multiplesupport.validated
pbsv.DEL.37191	7	78190205	7	78257684	DEL	Somatic	+-	44982	1	1	1	0	1	1	1	1	multiplesupport.validated
13498	7	85844667	7	85853703	DUP	Somatic	-+	9034	1	0	0	1	1	1	1	1	multiplesupport.validated
gridss132_14542h	7	85844668	7	85853700	INV3	Duplicated	++	9032	1	0	0	0	0	0	1	1	onesupport.validated
pbsv.BND.1600	7	104485071	7	104612296	INV3	Somatic	++	95428	1	1	1	1	1	1	1	1	multiplesupport.validated
13797	7	110393332	7	110394460	DEL	Somatic	+-	1129	1	1	0	1	1	1	0	1	multiplesupport.validated
pbsv.INS.37701	7	117504779	7	117504828	INS	False positive	+-	49	0	1	0	1	0	0	0	0	multiplesupport.notvalidated
13941	7	125746123	7	126166901	DEL	Somatic	+-	210390	1	0	0	1	1	1	0	1	multiplesupport.validated
13946	7	126098482	7	126167436	INV5	Somatic	--	34478	1	0	0	1	1	1	0	1	multiplesupport.validated
14034	7	131770458	7	131770490	INS	False positive	+-	32	0	0	0	1	0	1	0	0	onesupport.validated
pbsv.BND.1602	7	143959219	7	144088801	INV3	Somatic	++	129575	1	1	0	0	1	0	0	1	multiplesupport.notvalidated
pbsv.BND.1591	7	150746653	15	84810730	BND	Somatic	++	0	1	1	1	1	1	1	0	1	multiplesupport.validated
2631705	7	156429955	7	156429988	INV3	False positive	++	33	0	0	0	1	0	1	0	0	onesupport.validated
call_2491	7	157957045	7	157957107	DEL	Germline	+-	62	0	0	1	1	0	0	0	0	multiplesupport.notvalidated
call_4253	7	158087927	7	158088095	DEL	Germline	+-	168	0	0	1	0	0	1	0	0	onesupport.validated
call_3233	8	2215414	8	2216067	DEL	False positive	+-	675	0	0	1	1	0	0	0	0	multiplesupport.notvalidated
call_1747	8	38383388	8	38383467	DEL	Germline	+-	79	0	0	1	0	0	1	0	0	onesupport.validated
15533	8	82694596	8	82694627	INS	False positive	+-	31	0	0	0	1	0	1	0	0	onesupport.validated
gridss150_8901o	8	112062420	8	112063583	INV3	Somatic	++	1	1	0	0	0	1	1	0	1	onesupport.validated
15822	8	116747214	8	116747246	INS	False positive	+-	32	0	0	0	1	0	1	0	0	onesupport.validated
gridss152_14791o	8	131248116	8	131274647	INV3	Somatic	++	2	1	0	0	0	1	0	1	1	onesupport.validated
call_1501	8	136997681	8	136997743	DEL	False positive	+-	71	0	0	1	1	0	0	0	0	multiplesupport.notvalidated
pbsv.INS.40858	9	14847398	9	14847430	INS	False positive	+-	32	0	1	0	1	0	0	0	0	multiplesupport.notvalidated
5218069	9	28031802	9	28059175	INV3	Somatic	++	27338	1	0	0	1	1	1	0	1	multiplesupport.validated
gridss156_968h	9	28031835	9	28059140	INV3	False positive	++	27305	1	0	0	0	1	0	0	1	onesupport.validated
16426	9	28031863	9	28034464	INV5	Duplicated	--	2604	1	0	0	1	1	1	0	1	multiplesupport.validated
gridss156_12196h	9	28031863	9	28034467	INV3	Somatic	++	2604	1	0	0	0	1	1	0	1	onesupport.validated
16427	9	28034298	9	28157689	DEL	Somatic	+-	61697	1	0	0	1	1	1	0	1	multiplesupport.validated
pbsv.INS.41315	9	67077974	9	67078023	INS	False positive	+-	49	0	1	0	0	1	0	0	0	onesupport.validated
3833745	9	89203739	9	89203772	INV3	Germline	++	33	0	0	0	1	1	0	0	0	onesupport.validated
gridss165_8855h	9	114293052	9	114293097	INV3	Somatic	++	46	1	0	0	1	0	0	0	1	multiplesupport.notvalidated
call_2427	9	136692556	9	136692707	DEL	False positive	+-	149	0	0	1	1	0	0	0	0	multiplesupport.notvalidated
call_3432	9	138338625	9	138338860	DEL	False positive	+-	148	0	1	1	0	0	0	0	0	multiplesupport.notvalidated
4792084	10	3104730	10	3104762	INS	False positive	+-	32	0	0	0	1	0	1	0	0	onesupport.validated
32401	10	7059505	19	17396809	BND	Somatic	-+	0	1	1	0	1	1	1	0	1	multiplesupport.validated
pbsv.BND.1579	10	7059519	19	17396806	BND	Duplicated	++	0	1	1	0	0	1	0	0	1	multiplesupport.validated
pbsv.BND.1580	10	7132871	19	17397645	BND	Somatic	++	0	1	1	1	1	1	1	0	1	multiplesupport.validated
pbsv.BND.1582	10	7634378	18	9868622	BND	Somatic	++	0	1	1	1	1	1	1	0	1	multiplesupport.validated
call_1750	10	7724193	10	7724249	DEL	False positive	+-	56	0	0	1	0	1	0	0	0	onesupport.validated
gridss171_9375o	10	33386453	10	36119061	INV3	Somatic	++	2732608	1	0	0	0	1	1	0	1	onesupport.validated
2813905	10	36930926	10	36930961	INV3	False positive	++	37	0	0	0	1	0	1	0	0	onesupport.validated
2827951	10	55476345	10	55476896	INV3	Somatic	++	278	1	0	0	1	0	1	0	1	multiplesupport.notvalidated
gridss174_225o	10	60477422	12	72667075	BND	Somatic	++	0	1	0	0	0	0	1	0	1	onesupport.validated
gridss176_6835o	10	83641806	10	83827666	INV3	Somatic	++	185860	1	0	0	0	1	0	0	1	onesupport.validated
pbsv.DEL.4799	10	89700299	10	89712322	DEL	Somatic	+-	12036	1	1	1	1	1	1	1	1	multiplesupport.validated
call_3343_2	10	89700300	10	89712339	INV3	Duplicated	++	12041	1	0	1	0	0	0	0	1	multiplesupport.notvalidated
call_4405	10	134172452	10	134172504	DEL	False positive	+-	182	0	0	1	1	0	0	0	0	multiplesupport.notvalidated
call_2788	11	359787	11	359959	DEL	False positive	+-	172	0	0	1	0	0	1	0	0	onesupport.validated
call_898	11	1366337	11	1366391	DEL	Germline	+-	54	0	0	1	0	0	1	0	0	onesupport.validated
19133	11	26152211	11	26152243	INS	False positive	+-	32	0	0	0	1	0	1	0	0	onesupport.validated
4850319	11	26690711	11	26690744	INS	False positive	+-	33	0	0	0	1	0	1	0	0	onesupport.validated
19226	11	36168327	11	36168358	INS	False positive	+-	31	0	0	0	1	0	1	0	0	onesupport.validated
4854190	11	73685883	11	73685926	INS	False positive	+-	43	0	0	0	1	0	1	0	0	onesupport.validated
pbsv.BND.1585	11	80785597	11	81093783	INV3	Somatic	++	154095	1	1	0	0	1	1	0	1	multiplesupport.notvalidated
19619	11	80785602	11	81093779	DEL	Duplicated	+-	205457	1	1	0	1	1	1	1	1	multiplesupport.validated
4855440	11	89357379	11	89357413	INS	False positive	+-	34	0	0	0	1	0	1	0	0	onesupport.validated
pbsv.INS.7160	11	106143775	11	106144255	INS	False positive	+-	480	0	1	0	1	0	0	0	0	multiplesupport.notvalidated
call_939	12	1199884	12	1199946	DEL	False positive	+-	54	0	0	1	1	0	0	0	0	multiplesupport.notvalidated
call_2702	12	8027368	12	8027446	DEL	False positive	+-	56	0	0	1	1	0	1	0	0	multiplesupport.validated
call_2359	12	31272733	12	31272966	DEL	False positive	+-	148	0	0	1	1	0	0	0	0	multiplesupport.notvalidated
call_2751	12	31275728	12	31275886	DEL	Germline	+-	158	0	0	1	1	0	0	0	0	multiplesupport.notvalidated
326112	12	82506877	12	82506908	INV3	False positive	++	31	0	0	0	1	0	1	0	0	onesupport.validated
gridss204_7123h	12	92161147	12	92161182	INV3	Somatic	++	19	1	0	0	1	1	1	0	1	multiplesupport.validated
pbsv.INS.9414	12	129771777	12	129772139	INS	Somatic	+-	362	0	1	0	1	1	0	0	1	multiplesupport.notvalidated
call_2556	12	131266369	12	131266412	DEL	False positive	+-	134	0	0	1	1	0	0	0	0	multiplesupport.notvalidated
call_2381	12	131851871	12	131851978	DEL	Germline	+-	81	0	0	1	1	0	0	0	0	multiplesupport.notvalidated
call_1396	12	132116162	12	132116344	DEL	False positive	+-	182	0	0	1	1	0	0	0	0	multiplesupport.notvalidated
21698	13	19344467	13	19363790	DEL	Germline	+-	19323	0	0	0	1	1	0	0	0	onesupport.validated
call_2065	13	41271111	13	41271423	DEL	Germline	+-	312	0	0	1	0	0	1	0	0	onesupport.validated
call_3720	13	45955197	13	45957052	DEL	Germline	+-	1893	0	0	1	1	0	0	0	0	multiplesupport.notvalidated
pbsv.INS.10620	13	85970034	13	85970070	INS	False positive	+-	36	0	1	0	1	0	0	0	0	multiplesupport.notvalidated
call_2525	13	111134196	13	111134284	DEL	False positive	+-	133	0	0	1	1	0	0	0	0	multiplesupport.notvalidated
call_1755	13	114531880	13	114532202	DEL	Germline	+-	230	0	0	1	1	0	0	0	0	multiplesupport.notvalidated
call_1756	14	23702029	14	23702105	DEL	Germline	+-	76	0	0	1	0	0	1	0	0	onesupport.validated
4290317	14	42760272	14	42760306	INV3	False positive	++	34	0	0	0	1	0	1	0	0	onesupport.validated
4786673	14	51653876	14	51653909	INS	False positive	+-	33	0	0	0	1	0	1	0	0	onesupport.validated
pbsv.INS.11820	14	60217347	14	60217470	INS	False positive	+-	123	0	1	0	1	0	0	0	0	multiplesupport.notvalidated
23238	14	73014715	14	73014779	INS	Somatic	+-	64	1	1	0	1	1	1	0	1	multiplesupport.validated
4788440	14	76310203	14	76310235	INS	False positive	+-	32	0	0	0	1	0	1	0	0	onesupport.validated
call_2633	14	76753484	14	76753550	DEL	False positive	+-	66	0	0	1	0	0	1	0	0	onesupport.validated
23532	14	104560090	14	104560146	DEL	Somatic	+-	39	1	1	0	1	0	0	0	1	multiplesupport.notvalidated
pbsv.INS.12502	14	106333876	14	106333977	INS	Somatic	+-	101	0	1	0	0	1	0	0	1	onesupport.validated
23595	14	106789209	14	106790045	DEL	Germline	+-	837	0	0	0	1	0	1	0	0	onesupport.validated
gridss233_14495h	15	23685607	20	37274467	BND	Somatic	++	0	1	0	0	0	1	1	0	1	onesupport.validated
gridss233_14495o	15	23685608	20	37274468	BND	Duplicated	++	0	1	0	0	0	1	1	0	1	onesupport.validated
gridss233_13564o	15	23706879	20	37274667	BND	Somatic	++	0	1	0	0	0	1	1	0	1	onesupport.validated
23665	15	23712636	15	23717162	DEL	False positive	+-	4526	0	0	0	1	1	0	0	0	onesupport.validated
pbsv.BND.1589	15	23831655	15	23992698	INV3	Duplicated	++	80523	1	1	0	0	1	0	0	1	multiplesupport.validated
23669	15	23831661	15	23992707	INV3	Somatic	++	107365	1	1	0	1	1	1	0	1	multiplesupport.validated
call_3725	15	29880730	15	29880793	DEL	Germline	+-	63	0	0	1	0	0	1	0	0	onesupport.validated
23778	15	41621290	15	41628510	DUP	Duplicated	-+	3611	1	0	0	1	1	1	1	1	multiplesupport.validated
gridss235_10909h	15	41621292	15	41628508	INV3	Somatic	++	4	1	0	0	0	1	0	1	1	onesupport.validated
call_2399	15	69615108	15	69615150	DEL	False positive	+-	42	0	0	1	1	0	0	0	0	multiplesupport.notvalidated
call_4461	15	78511145	15	78511186	DEL	Germline	+-	41	0	0	1	0	0	1	0	0	onesupport.validated
pbsv.INS.13753	16	132178	16	132349	INS	False positive	+-	171	0	1	0	1	0	0	0	0	multiplesupport.notvalidated
call_3373	16	1005116	16	1005487	DEL	False positive	+-	395	0	0	1	1	0	0	0	0	multiplesupport.notvalidated
call_1608	16	20646909	16	20646950	DEL	False positive	+-	41	0	0	1	0	0	1	0	0	onesupport.validated
call_2961	16	32532229	16	32533683	DEL	Germline	+-	1499	0	0	1	1	0	0	0	0	multiplesupport.notvalidated
pbsv.DEL.14622	16	58624543	16	58663325	DEL	Somatic	+-	38777	1	1	1	1	1	1	1	1	multiplesupport.validated
call_379_2	16	58624547	16	58663330	INV3	Duplicated	++	38785	1	0	1	0	0	0	0	1	multiplesupport.notvalidated
pbsv.BND.1592	16	78928636	16	79095006	INV3	Somatic	++	124774	1	1	1	1	1	1	1	1	multiplesupport.validated
26011	17	65421303	17	65421340	DEL	False positive	+-	37	0	0	0	1	0	1	0	0	onesupport.validated
pbsv.INS.16514	17	78410049	17	78410093	INS	False positive	+-	44	0	1	0	1	0	0	0	0	multiplesupport.notvalidated
call_2907	17	81129251	17	81129327	DEL	False positive	+-	68	0	0	1	1	0	0	0	0	multiplesupport.notvalidated
call_384	18	588907	18	588956	DEL	False positive	+-	48	0	0	1	1	0	0	0	0	multiplesupport.notvalidated
call_3583	18	27175750	18	27175839	DEL	False positive	+-	148	0	0	1	1	0	0	0	0	multiplesupport.notvalidated
26982	18	66379461	18	66382826	DEL	Somatic	+-	2242	1	0	1	1	1	1	1	1	multiplesupport.validated
697958	18	76601809	18	76601845	INV3	False positive	++	35	0	0	0	1	0	1	0	0	onesupport.validated
call_2604	18	76794464	18	76794539	DEL	False positive	+-	74	0	1	1	0	0	0	0	0	multiplesupport.notvalidated
call_2311	18	77586418	18	77586484	DEL	False positive	+-	66	0	0	1	1	0	0	0	0	multiplesupport.notvalidated
pbsv.INS.17924	19	313050	19	313189	INS	False positive	+-	139	0	1	0	1	0	0	0	0	multiplesupport.notvalidated
call_347	19	468804	19	468884	DEL	False positive	+-	81	0	0	1	1	0	0	0	0	multiplesupport.notvalidated
4777162	19	11384274	19	11384306	INS	False positive	+-	32	0	0	0	1	0	1	0	0	onesupport.validated
pbsv.INS.18428	19	17078673	19	17078704	INS	False positive	+-	31	0	1	0	1	0	0	0	0	multiplesupport.notvalidated
call_2476	19	51123158	19	51123204	DEL	Germline	+-	46	0	0	1	0	0	1	0	0	onesupport.validated
pbsv.INS.19190	19	56225076	19	56225565	INS	False positive	+-	489	0	1	0	1	0	0	0	0	multiplesupport.notvalidated
pbsv.DEL.22887	20	13160727	20	13164099	DEL	Duplicated	+-	2528	1	1	1	1	1	1	1	1	multiplesupport.validated
gridss273_8444h	20	13160730	20	13164101	INV3	Somatic	++	3	1	0	0	0	1	1	0	1	onesupport.validated
pbsv.DEL.22910	20	14962955	20	15013947	DEL	Somatic	+-	38245	1	1	1	1	1	1	1	1	multiplesupport.validated
28453	20	15000617	20	15013834	DEL	Somatic	+-	8813	1	1	0	1	1	1	0	1	multiplesupport.validated
call_1981	20	18688850	20	18688921	DEL	False positive	+-	53	0	0	1	1	0	0	0	0	multiplesupport.notvalidated
pbsv.DEL.23144	20	33219561	20	33219605	DEL	Somatic	+-	47	0	1	0	1	1	0	0	1	multiplesupport.notvalidated
2742449	20	54123228	20	54163664	INS	False positive	+-	40436	0	0	0	1	0	1	0	0	onesupport.validated
call_3477	20	60358839	20	60359371	DEL	False positive	+-	469	0	0	1	1	0	0	0	0	multiplesupport.notvalidated
call_1922	20	60893356	20	60893407	DEL	False positive	+-	1643	0	1	1	0	0	0	0	0	multiplesupport.notvalidated
call_2977	20	61765987	20	61766034	DEL	False positive	+-	47	0	0	1	0	0	1	0	0	onesupport.validated
29174	20	62467814	20	62467872	DEL	False positive	+-	58	0	0	0	1	0	1	0	0	onesupport.validated
pbsv.INS.23847	21	9887336	21	9887405	INS	False positive	+-	69	0	1	0	1	0	0	0	0	multiplesupport.notvalidated
call_1587	21	18344454	21	18344558	DEL	False positive	+-	110	0	0	1	1	0	0	0	0	multiplesupport.notvalidated
call_624	21	22825229	21	22825278	DEL	False positive	+-	43	0	0	1	1	0	0	0	0	multiplesupport.notvalidated
call_2269	21	46153266	21	46153456	DEL	Germline	+-	190	0	0	1	0	1	0	0	0	onesupport.validated
4869266	22	21747060	22	21747100	INV3	False positive	++	40	0	0	0	1	0	1	0	0	onesupport.validated
call_1281	22	27298676	22	27298725	DEL	Germline	+-	49	0	0	1	0	0	1	0	0	onesupport.validated
pbsv.DEL.25052	22	33759248	22	33838388	DEL	Somatic	+-	79141	1	1	1	1	1	1	1	1	multiplesupport.validated
call_2032	22	35785272	22	35785332	DEL	Germline	+-	60	0	0	1	0	0	1	0	0	onesupport.validated
30289	22	40618722	22	40618760	DEL	False positive	+-	39	0	0	0	1	1	0	0	0	onesupport.validated
pbsv.INS.42478	X	63650	X	64254	INS	False positive	+-	604	0	1	0	1	0	0	0	0	multiplesupport.notvalidated
call_4575	X	1426608	X	1426813	DEL	Germline	+-	205	0	0	1	1	0	0	0	0	multiplesupport.notvalidated
call_1272	X	1562577	X	1562640	DEL	Germline	+-	62	0	0	1	1	0	0	0	0	multiplesupport.notvalidated
pbsv.INS.42924	X	9340494	X	9340535	INS	False positive	+-	41	0	1	0	0	1	0	0	0	onesupport.validated
pbsv.DEL.43084	X	31196943	X	31216202	DEL	Somatic	+-	19263	1	1	1	1	1	1	1	1	multiplesupport.validated
call_3846_2	X	31196944	X	31216209	INV3	Duplicated	++	19267	1	0	1	0	0	0	0	1	multiplesupport.notvalidated
pbsv.BND.1606	X	31301201	X	32038751	INV3	Somatic	++	737543	1	1	1	1	1	1	0	1	multiplesupport.validated
pbsv.BND.1608	X	32077848	X	32293108	INV3	Somatic	++	215250	1	1	1	1	1	1	1	1	multiplesupport.validated
pbsv.BND.1610	X	32098529	X	32201253	INV3	Somatic	++	77040	1	1	1	1	1	1	1	1	multiplesupport.validated
pbsv.DEL.43099	X	34059778	X	34062694	DEL	Somatic	+-	2921	1	1	1	1	1	1	1	1	multiplesupport.validated
call_4590	X	84343823	X	84343872	DEL	Germline	+-	49	0	0	1	0	1	0	0	0	onesupport.validated
pbsv.INS.43847	X	125912049	X	125912247	INS	False positive	+-	198	0	1	0	1	0	0	0	0	multiplesupport.notvalidated
31613	Y	13267910	Y	13267973	DEL	Germline	+-	63	0	0	0	1	0	1	0	0	onesupport.validated
