## Supplemental Table 3 for "A multi-platform reference for somatic structural variation detection"

### Sheet: Sheet1
new_id	chr1	pos1	chr2	pos2	ref	ori	type	size	illumina	nanopore	pacbio	tenx	pcr	capture	bionano	genotype	gene	clustered	comment
truthset_1	1	87337011	10	36119127	T	++	BND	0	1	0	0	0	1	1	0	0/1	.	truthset_41	.
truthset_2	1	118516186	1	118516222	T	+-	DEL	36	1	1	1	0	1	1	0	0/1	SPAG17	.	clear depth change
truthset_3	1	207981231	1	208014822	G	+-	DEL	33591	1	1	0	1	1	1	0	0/1	.	.	low VAF
truthset_4	1	224646603	1	224800120	A	-+	DUP	153517	1	1	1	0	1	1	1	0/1	.	truthset_5	.
truthset_5	1	224782795	1	224786034	C	+-	DEL	3239	1	1	0	0	0	0	1	0/1	.	truthset_4	.
truthset_6	3	24565108	3	24566182	T	--	INV	1074	1	1	0	0	1	1	0	0/1	.	truthset_7,truthset_8,_truthset_9,truthset_10,truthset_18,truthset_43	Fold-back inversion,breakage-fusion-bridge event
truthset_7	3	25400602	12	72666892	G	+-	BND	0	1	0	0	0	0	1	0	0/1	TRHDE	truthset_6,truthset_8,truthset_9,truthset_10,truthset_18,truthset_43	breakage-fusion-bridge event
truthset_8	3	25401059	10	60477224	G	+-	BND	0	1	1	0	0	1	1	0	0/1	BICC1	truthset_6,truthset_7,truthset_9,truthset_10,truthset_18,truthset_43	breakage-fusion-bridge event
truthset_9	3	26431918	6	26194041	T	--	BND	0	1	1	0	0	1	1	0	0/1	.	truthset_6,truthset_7,truthset_8,truthset_10,truthset_18,truthset_43	breakage-fusion-bridge event
truthset_10	3	26663922	3	26664499	G	++	INV	577	1	1	0	0	0	1	0	0/1	LRRC3B	truthset_6,truthset_7,truthset_8,truthset_9,truthset_18,truthset_43	Fold-back inversion,breakage-fusion-bridge event
truthset_11	3	60132754	3	60204543	T	+-	DEL	71789	1	1	1	0	1	0	1	0/1	FHIT	.	Driver, tumor supressor, common fragile site FRA3B on chromosome 3, commonly mutated in cancer
truthset_12	3	60872124	3	61013215	C	+-	DEL	141091	1	0	1	1	1	1	0	0/1	FHIT	.	Driver, tumor supressor, common fragile site FRA3B on chromosome 3, commonly mutated in cancer
truthset_13	3	186442175	3	186513634	T	+-	DEL	71459	1	0	0	0	1	1	0	0/1	KNG1;RFC4	.	low VAF
truthset_14	4	66211957	4	66212037	T	-+	DUP	80	1	1	1	0	1	1	0	0/1	EPHA5	.	Called insertion in ONT and PB
truthset_15	4	187996322	4	187996382	T	-+	DUP	60	1	1	1	0	0	1	0	0/1	.	.	Called insertion in ONT and PB
truthset_16	5	28787996	5	28963096	T	+-	DEL	175100	1	1	1	1	1	1	1	0/1	.	.	.
truthset_17	5	178973288	5	178973321	C	+-	DEL	33	1	1	1	0	0	1	0	2020-01-01	.	.	Homozygous, no CN change but clear depth change
truthset_18	6	26194117	6	26194406	G	++	INV	289	1	0	0	0	0	1	0	0/1	.	truthset_6,truthset_7,truthset_8,truthset_9,truthset_10,truthset_43	breakage-fusion-bridge event
truthset_19	6	138774059	15	23717166	T	--	BND	0	1	0	0	0	1	1	0	0/1	NSHL1	truthset_20,truthset_52,truthset_53,truthset_54	.
truthset_20	6	138774181	15	23712617	G	++	BND	0	1	0	0	0	1	1	0	0/1	NSHL1	truthset_19,truthset_52,truthset_53,truthset_54	.
truthset_21	7	52440354	7	52440387	T	+-	DEL	33	1	1	1	0	1	1	0	0/1	.	.	.
truthset_22	7	57471577	7	57496111	C	+-	DEL	24534	1	1	1	1	1	1	1	0/1	.	.	.
truthset_23	7	77981839	7	78082248	C	+-	DEL	100409	1	1	1	1	1	1	1	0/1	MAGI2	.	.
truthset_24	7	78190206	7	78257685	G	+-	DEL	67479	1	0	1	1	1	1	1	0/1	MAGI2	.	.
truthset_25	7	85844668	7	85853700	A	-+	DUP	9032	1	1	0	0	1	1	1	0/1	.	.	.
truthset_26	7	104485068	7	104612302	T	-+	DUP	127234	1	1	1	1	1	1	1	0/1	LHFPL3	.	.
truthset_27	7	110393332	7	110394461	T	+-	DEL	1129	1	1	1	0	1	1	0	0/1	IMMP2L	.	.
truthset_28	7	125746125	7	126166901	G	+-	DEL	420776	1	1	0	0	1	1	0	0/1	GRM8	.	.
truthset_29	7	126098490	7	126167441	G	--	INV	68951	1	1	0	0	1	1	0	0/1	GRM8	.	.
truthset_30	7	143959226	7	144088794	G	+-	DEL	129568	1	0	1	0	1	0	0	0/1	ARHGEF34P	.	.
truthset_31	7	150746657	15	84810725	C	+-	BND	0	1	1	1	1	1	1	0	0/1	ASIC3	.	.
truthset_32	8	112062420	8	112063583	T	+-	DEL	1163	1	0	0	0	1	1	0	0/1	.	.	low VAF
truthset_33	8	131248116	8	131274647	T	-+	DUP	26531	1	0	0	0	1	0	1	0/1	ASAP1	.	low VAF
truthset_34	9	28031835	9	28059140	A	++	INV	27305	1	1	0	0	1	1	0	0/1	LINGO2	truthset_35,truthset_36	.
truthset_35	9	28031863	9	28034467	C	--	INV	2604	1	1	0	0	1	1	0	0/1	LINGO2	truthset_34,truthset_36	.
truthset_36	9	28034299	9	28157692	C	+-	DEL	123393	1	1	0	0	1	1	0	0/1	LINGO2	truthset_34,truthset_35	clear depth change
truthset_37	9	114293052	9	114293097	T	+-	DEL	45	1	1	0	0	0	0	0	0/1	ZNF483	.	clear depth change
truthset_38	10	7059512	19	17396810	T	-+	BND	0	1	1	1	0	1	1	0	0/1	ANKLE1	truthset_39,truthset_40	.
truthset_39	10	7132874	19	17397644	A	+-	BND	0	1	1	1	1	1	1	0	0/1	ANKLE1	truthset_38,truthset_40	.
truthset_40	10	7634373	18	9868617	A	--	BND	0	1	1	1	1	1	1	0	0/1	ITIH5	truthset_38,truthset_39	.
truthset_41	10	33386453	10	36119061	T	+-	DEL	2732608	1	0	0	0	1	1	0	0/1	.	truthset_1	.
truthset_42	10	55476347	10	55476896	C	+-	DEL	549	1	1	0	0	0	1	0	0/1	.	.	clear depth change
truthset_43	10	60477422	12	72667075	G	++	BND	0	1	0	0	0	0	1	0	0/1	BICC1,TRHDE	truthset_6,truthset_7,truthset_8,truthset_9,truthset_10,truthset_18	breakage-fusion-bridge event, no CN change on 10 but yes on 12
truthset_44	10	83641806	10	83827666	T	+-	DEL	185860	1	0	0	0	1	1	0	0/1	NRG3	.	low VAF
truthset_45	10	89700299	10	89712341	A	+-	DEL	12042	1	1	1	1	1	1	1	2020-01-01	PTEN	.	Homozygous, cancer driver, loss of function
truthset_46	11	80785600	11	81093780	T	+-	DEL	308180	1	1	1	0	1	1	1	0/1	.	.	.
truthset_47	12	92161147	12	92161182	C	+-	DEL	35	1	1	0	0	1	1	0	0/1	.	.	.
truthset_48	12	129771777	<INS>	.	N	+-	INS	255	1	1	1	0	1	0	0	0/1	TMEM132D	.	Single end call from ILL
truthset_49	14	73014649	14	73014746	T	+-	INS	96	1	1	1	0	1	1	0	0/1	RGS6	.	Templated insertion
truthset_50	14	104560088	14	104560143	G	+-	DEL	55	1	1	1	0	0	0	0	2020-01-01	ASPG	.	Homozygous
truthset_51	14	106333876	<INS>	.	A	+-	INS	100	0	1	1	0	1	0	0	0/1	.	.	clear depth change
truthset_52	15	23685608	20	37274468	C	--	BND	0	1	0	0	0	1	1	0	0/1	.	truthset_19,truthset_20,truthset_53,truthset_54	.
truthset_53	15	23706879	20	37274667	C	-+	BND	0	1	0	0	0	1	1	0	0/1	.	truthset_19,truthset_20,truthset_52,truthset_54	.
truthset_54	15	23831660	15	23992700	A	++	INV	161040	1	1	1	0	1	1	0	0/1	.	truthset_19,truthset_20,truthset_52,truthset_53	.
truthset_55	15	41621294	15	41628506	A	-+	DUP	7212	1	1	0	0	1	1	1	0/1	OIP5,NUSAP1	.	.
truthset_56	16	58624545	16	58663331	T	+-	DEL	38786	1	1	1	1	1	1	1	2020-01-01	CNOT1	.	Homozygous
truthset_57	16	78928636	16	79095007	G	+-	DEL	166371	1	1	1	1	1	1	1	0/1	WWOX	.	.
truthset_58	18	66379461	18	66382826	C	+-	DEL	3365	1	1	0	1	1	1	1	0/1	TMX3,CCDC102B	.	low VAF
truthset_59	20	13160729	20	13164103	C	+-	DEL	3374	1	1	1	1	1	1	1	0/1	.	.	.
truthset_60	20	14962957	20	15013948	G	+-	DEL	50991	1	1	1	1	1	1	1	0/1	MACROD2	truthset_61	.
truthset_61	20	15000623	20	15013842	A	+-	DEL	13219	1	1	1	0	1	1	0	0/1	MACROD2	truthset_60	.
truthset_62	20	33219526	20	33219569	C	+-	DEL	49	0	1	1	0	1	0	0	0/1	PIGU	.	clear depth change, nested with a germline deletion
truthset_63	22	33759249	22	33838399	A	+-	DEL	79150	1	1	1	1	1	1	1	0/1	LARGE	.	.
truthset_64	X	31196943	X	31216211	A	+-	DEL	19268	1	1	1	1	1	1	1	0/1	DMD	.	.
truthset_65	X	31301203	X	32038750	T	+-	DEL	737547	1	1	1	1	1	1	0	0/1	DMD	.	.
truthset_66	X	32077855	X	32293097	G	+-	DEL	215242	1	1	1	1	1	1	1	0/1	DMD	.	.
truthset_67	X	32098532	X	32201251	A	+-	DEL	102719	1	1	1	1	1	1	1	0/1	DMD	.	other allele lost in other deletion
truthset_68	X	34059778	X	34062705	C	+-	DEL	2927	1	1	1	1	1	1	1	2020-01-01	.	.	Homozygous
