## Supplemental Table 4 for "A multi-platform reference for somatic structural variation detection"

### Sheet: Sheet1
chrom	start	end	log2.copyRatio	copynumber	closestBp	distanceBp	closestFilter	distanceFilter	Comment	Support
chr1	10473	87337042	-0.150069609301786	3	truthset_1_1	31	.	.	BND to chr 10	SV
chr1	87337043	121351581	-0.636207889912217	2	.	.	CENTROMERE	183853		CENT
chr1	145382527	148518630	0.315120947651435	4	.	.	.	.		GL
chr1	149035770	149203593	-6.23671749661676	0	.	.	.	.	Germline heterozygous, somatic homozygous	LOH
chr1	149203594	169226439	0.306943377705173	4	.	.	.	.	Different in long reads	SOM
chr1	169226440	169245926	-8.05476810184427	0	.	.	.	.	Different in long reads	SOM
chr1	169245927	248738060	0.320343606839019	4	.	.	TELOMERE	502561	telomeric region	SOM
chr1	248738061	248802193	-8.15860189529761	0	.	.	TELOMERE	438428	telomeric region	SOM
chr1	248802194	249236554	0.311659304527731	4	.	.	TELOMERE	4067		TEL
chr2	10001	243189350	-0.0720074976817846	3	.	.	TELOMERE	23		TEL
chr3	60149	24565051	-0.635029859731683	2	truthset_6_1	57	.	.	BFB event	SV
chr3	24565052	25400522	1.73052912950441	10	truthset_7_1	80	.	.	BFB event	SV
chr3	25400523	26452274	1.365623865954	8	truthset_9_1	20356	.	.	Germline deletion in the area	GL
chr3	26452275	26664428	1.95689518756714	12	truthset_10_2	71	.	.	BFB event	SV
chr3	26664429	197962407	0.356343085103723	4	.	.	TELOMERE	50023		TEL
chr4	68677	49093176	-0.600052021740252	2	.	.	CENTROMERE	566941		CENT
chr4	52661967	190796176	0.310331860619868	4	.	.	TELOMERE	348100		TEL
chr5	11525	17530051	-0.600556811526506	2	.	.	.	.		GL
chr5	17530052	17645552	-8.08006468982925	0	.	.	.	.	Heterozygous germline, homozygous somatic	LOH
chr5	17645553	28787971	-0.580580472360574	2	truthset_16_1	25	.	.	Start of deletion	SV
chr5	28787972	28963083	-1.59268078487368	1	truthset_16_2	13	.	.	End of deletion	SV
chr5	28963084	180376269	-0.631890499617175	2	truthset_17_2	1402948	TELOMERE	528991	Heterozygous germline, homozygous somatic	LOH
chr5	180376270	180430507	-9.06466479984876	0	truthset_17_2	1457186	TELOMERE	474753	Heterozygous germline, homozygous somatic	LOH
chr5	180430508	180905237	-0.660196884411179	2	truthset_17_2	1931916	TELOMERE	23		TEL
chr6	63789	65347449	0.28935109569482	4	.	.	.	.		CENT
chr6	65347450	171050934	-0.116324345743724	3	.	.	TELOMERE	54133		TEL
chr7	10013	125746128	0.365987347662768	4	truthset_28_1	3	.	.	Start of deletion	SV
chr7	125746129	126098502	-0.656114945872908	2	truthset_29_1	12	.	.	Start of inversion	SV
chr7	126098503	143962188	0.928127397253625	6	truthset_30_1	2962	.	.	Start of deletion	SV
chr7	143962189	150746668	0.363787859954447	4	truthset_31_1	11	.	.	BND to chr15	SV
chr7	150746669	159128640	-0.619178979617521	2	.	.	TELOMERE	23		TEL
chr8	23354	146303846	0.103848702412296	3	.	.	TELOMERE	50176		TEL
chr9	10001	30338831	-0.689325790446696	2	.	.	.	.	GRIDSS single end	SOM
chr9	30338832	141153408	0.233675311124234	4	.	.	TELOMERE	50023		TEL
chr10	61787	7634129	-0.62724997369747	2	truthset_40_1	244	.	.	BND to chr18	SV
chr10	7634130	33386496	-0.152534322214932	3	truthset_41_1	43	.	.	Start of deletion	SV
chr10	33386497	89700334	-0.630428577995134	2	truthset_45_1	35	.	.	Start of deletion	SV
chr10	89700335	89712300	-9.13047839821477	0	truthset_45_2	41	.	.	End of deletion	SV
chr10	89712301	135443000	-0.628393910099588	2	.	.	TELOMERE	81747		TEL
chr11	61331	40956967	0.048242565316187	3	.	.	.	.	Unappreciable	GL
chr11	40956968	80785611	-0.082714286682635	3	truthset_46_1	11	.	.	Start of deletion	SV
chr11	80785612	81093706	-0.945401693392948	2	truthset_46_2	74	.	.	End of deletion	SV
chr11	81093707	134946443	-0.105720389302079	3	.	.	TELOMERE	50073		TEL
chr12	169946	133841505	-0.0574581469850284	3	.	.	TELOMERE	390		TEL
chr13	19020003	115109855	0.0278759447622929	3	.	.	TELOMERE	50023		TEL
chr14	19439458	19471932	-5.1168479774933	0	.	.	CENTROMERE	471932		CENT
chr14	19471933	107289517	-0.054081719226182	3	truthset_51_1	955641	TELOMERE	50023		TEL
chr15	20879296	23992689	0.444582457287527	4	truthset_55_2	11	.	.	Inversion	SV
chr15	23992690	84810419	-0.640699916147355	2	truthset_31_2	306	.	.	BND to chr7	SV
chr15	84810420	102521366	0.356037519505585	4	.	.	TELOMERE	26		TEL
chr16	60001	34179835	0.0696622706139344	3	.	.	CENTROMERE	1155966		CENT
chr16	34196973	58624510	-0.627791862713635	2	truthset_57_1	35	.	.	Start of deletion	SV
chr16	58624511	58663278	-7.12046366101855	0	truthset_57_2	53	.	.	End of deletion	SV
chr16	58663279	78928509	-0.613467216423141	2	truthset_58_1	127	.	.	Start of deletion	SV
chr16	78928510	79094964	-1.60270930957446	1	truthset_58_2	43	.	.	End of deletion	SV
chr16	79094965	90294730	-0.632834472717777	2	.	.	TELOMERE	50023		TEL
chr17	1	81195137	-0.046154041750726	3	.	.	.	.	Chromosome 17 has no TEL annotated in GRCh38	TEL
chr18	10613	9868535	-0.628092372044802	2	truthset_40_2	82	.	.	BND to chr10	SV
chr18	9868536	78017225	-0.121043568613649	3	.	.	TELOMERE	50023		TEL
chr19	70855	59118869	-0.0792221088723791	3	.	.	TELOMERE	114		TEL
chr20	60001	62965497	0.356929016487371	4	.	.	TELOMERE	50023		TEL
chr21	14368472	48119869	-0.0550924951889571	3	.	.	TELOMERE	26	From centromere	TEL
chr22	17299190	51244543	0.341250034525202	4	.	.	TELOMERE	50023	From centromere	TEL
chrX	2699454	31301117	0.340001524227374	4	truthset_65_1	86	.	.	Start of deletion	SV
chrX	31301118	32098504	-0.580055356066408	2	truthset_67_1	28	.	.	Start of deletion	SV
chrX	32098505	32201193	-4.09775215431245	0	truthset_67_2	58	.	.	End of deletion	SV
chrX	32201194	154930315	0.342534798624336	4	.	.	TELOMERE	330245		TEL
	SV	26
	CENT	5
	TEL	23
	SOM	5
	GL	4
	LOH	4
