## Supplemental Table 5 for "A multi-platform reference for somatic structural variation detection"

### Sheet: Sheet1
chr1	pos1	pos1_2	chr2	pos2	pos2_2	id	.	strand1	strand2	set	overlap	illumina	nanopore	pacbio
chr1	167080782	167080783	chr1	204177511	204177512	INV_3	NA	+	+	HiSeq	noOverlap	False_positive	False_positive	False_positive
chr11	37459922	37459923	chr11	40859858	40859859	INV_9	NA	-	-	HiSeq;NovaSeq	noOverlap	Somatic, a few reads	False_positive	False_positive
chr11	37460098	37460099	chr11	40859258	40859259	INV_10	NA	+	+	HiSeq;NovaSeq	noOverlap	Somatic, a few reads	False_positive	False_positive
chr11	80346303	80346304	chr11	81091243	81091244	DEL_11	NA	+	-	HiSeq;NovaSeq	noOverlap	Somatic, a few reads	False_positive	False_positive
chr14	41217951	41217952	chr14	41244107	41244108	DUP_12	NA	-	+	HiSeq;NovaSeq	noOverlap	Somatic, one read	False_positive	Somatic, few reads
chr16	75887272	75887273	chr16	75900194	75900195	DEL_13	NA	+	-	HiSeq;NovaSeq	noOverlap	False_positive	False_positive	False_positive
chr16	75901270	75901271	chr16	79685667	79685668	DEL_14	NA	+	-	HiSeq;NovaSeq	noOverlap	False_positive	False_positive	False_positive
chr16	78132151	78132152	chr16	78151062	78151063	DEL_10	NA	+	-	HiSeq;NovaSeq	noOverlap	False_positive	False_positive	False_positive
chr16	79668864	79668865	chr22	26074848	26074849	TRA_11	NA	+	-	NovaSeq	noOverlap	False_positive	False_positive	False_positive
chr16	79685963	79685964	chr22	26075593	26075594	TRA_12	NA	-	-	HiSeq;NovaSeq	noOverlap	1 pair end read somatic	False_positive	False_positive
chr16	79686268	79686269	chr22	26075599	26075600	TRA_13	NA	+	+	HiSeq;NovaSeq	noOverlap	1 pair end read somatic	False_positive	False_positive
chr16	79686270	79686271	chr22	26067238	26067239	TRA_14	NA	-	+	NovaSeq	noOverlap	False_positive	False_positive	False_positive
chr2	91660894	91660895	chr9	42727131	42727132	DEL_2	NA	-	+	HiSeq;NovaSeq	noOverlap	False_positive	False_positive	False_positive
chr20	14988824	14988825	chr20	15108817	15108818	DEL_15	NA	+	-	HiSeq;NovaSeq	noOverlap	Somatic	Somatic, 2 reads	Somatic 3 reads
chr21	42818743	42818744	chr21	42820831	42820832	DEL_16	NA	+	-	HiSeq;NovaSeq	noOverlap	Somatic, a few reads	Somatic 3 reads	Somatic, 2 reads
chr3	60336970	60336971	chr3	60377700	60377701	DEL_5	NA	+	-	HiSeq	noOverlap	False_positive	False_positive	False_positive
chr7	64834032	64834033	chr19	23294772	23294773	TRA_6	NA	-	+	HiSeq	noOverlap	False_positive/germline	False_positive	False_positive
chr9	98117361	98117362	chr9	110891997	110891998	INV_7	NA	+	+	HiSeq;NovaSeq	noOverlap	Somatic, a few reads	False_positive	False_positive
chr9	122263156	122263157	chr9	122281870	122281871	DEL_3	NA	+	-	NovaSeq	noOverlap	False_positive	False_positive	False_positive
chrX	32232965	32232966	chrX	32297816	32297817	DEL_1	NA	+	-	HiSeq;NovaSeq	noOverlap	False_positive	False_positive	False_positive
chr1	87337010	87337011	chr10	33386452	33386453	TRA_1	NA	+	+	HiSeq;NovaSeq	oneSide	Goes first to 10:36119127, see truthset_1, truthset_41
chr15	23685565	23685566	chr15	23706877	23706878	INV_3	NA	-	-	HiSeq;NovaSeq	oneSide	Goes through inserted sequence from chr20, see truthset_52, truthset_53, see figure 3D
chr15	23712520	23712521	chr15	23717164	23717165	DEL_5	NA	+	-	HiSeq;NovaSeq	oneSide	Goes through inserted sequence from chr6, see truthset_19, truthset_20, see figure 3D
