## Supplemental Table 6 for "A multi-platform reference for somatic structural variation detection"

### Sheet: Sheet1
Dataset	Sample	Run Accession
Illumina	COLO829BL	ERR2752449
	COLO829T	ERR2752450
Nanopore	COLO829BL	ERR2752451
	COLO829T	ERR2752452
Pacbio	COLO829BL	ERR2808247
	COLO829T	ERR2808248
10X	COLO829BL	ERR2820166
	COLO829T	ERR2820167
Tumor purity simulations	ILL-TP10	ERR4093255
	ILL-TP20	ERR4093256
	ILL-TP25	ERR4093257
	ILL-TP50	ERR4093258
	ILL-TP75	ERR4093259
	ONT-TP10	ERR4093260
	ONT-TP20	ERR4093261
	ONT-TP25	ERR4093262
	ONT-TP50	ERR4093263
	ONT-TP75	ERR4093264
	PB-TP10	ERR4093265
	PB-TP20	ERR4093266
	PB-TP25	ERR4093267
	PB-TP50	ERR4093268
	PB-TP75	ERR4093269
Validations	COLO829-PCR-Miseq	ERR4579531
	COLO829BL-PCR-Miseq	ERR4579532
	COLO829-PCR-Nanopore	ERR4579533
	COLO829BL-PCR-Nanopore	ERR4579534
	COLO829-Capture-Nextseq	ERR4579535
	COLO829BL-Capture-Nextseq	ERR4579536
Accesible at ENA:	PRJEB27698
VCFs and copy number at Zenodo:	zenodo.3988185
